# Intra-Strain Genetic Heterogeneity in *Toxoplasma gondii* ME49: Oxford Nanopore Long-Read Sequencing Reveals Copy Number Variation in the ROP8-ROP2A Locus

**DOI:** 10.1101/2025.05.10.653050

**Authors:** Yomna Gohar, Marie Neumann, Lisanna Hülse, Daniel Wind, Julia Mock, Karin Buchholz, Marcel Helle, Ursula R Sorg, Daniel Degrandi, Klaus Pfeffer, Alexander Dilthey

## Abstract

**Background:** *Toxoplasma gondii* is an important pathogen and model organism for studying mechanisms of immune evasion and defense. Within the same strain, model organisms are typically assumed to be isogenic; for *T. gondii*, within-strain genetic divergence has been detected based on phenotypic changes and older molecular techniques but not characterized at the genomic level. We therefore used Oxford Nanopore long-read sequencing to characterize three independently maintained *T. gondii* ME49 isolates: 2015T and 2020T (obtained from ATCC and propagated in cell culture), and 2000B (propagated in mice).

**Results:** We *de novo* assembled a new *T. gondii* ME49 reference genome and, using state of-the-art variant calling combined with pangenomic genotyping, detected variants between the sequenced isolates. Our new reference genome exceeded existing reference genomes in continuity (NG50 = 6.68 Mb versus 1.2 Mb in RefSeq) and structural accuracy, resolving all chromosomes except for a single break in the ribosomal DNA region. For isolates 2000B and 2020T, we identified 106 and 128 variants, respectively, across a final call set of 79 SNVs, 93 INDELs, and five structural variants; 18 small non-synonymous variants included genes associated with *T. gondii* life cycle (AP2X-8) and virulence *in vivo* (6-phosphogluconate dehydrogenase). A 13 kb expansion in the ROP8-ROP2A virulence locus increased the copy number of ROP2A-ROP8 genes in isolates 2000B and 2020T from three to six.

**Conclusions:** We provide an improved *T. gondii* ME49 reference genome and demonstrate the potentially confounding effect of intra-strain genetic heterogeneity, highlighting the need for continuous genomic monitoring for long-term genetic identity.
