## Supplementary Table 7 for "Intra-Strain Genetic Heterogeneity in *Toxoplasma gondii* ME49: Oxford Nanopore Long-Read Sequencing Reveals Copy Number Variation in the ROP8-ROP2A Locus"

### Sheet: Sheet1
	Total loci	2020T				2000B
	Number of positions	Pre- and post-graph genotypes identical (x,x) +(0,0)	Gained reference alleles (graph) (x,0)	Gained non-reference allelels (graph) (0,x)	other	Pre- and post-graph genotypes identical	Gained reference alleles (graph)	Gained non-reference allelels (graph)	other
SNV	79	75	0	0	4	77	0	2	0
sDEL	36	25	0	10	1	34	0	2	0
sINS	57	54	0	0	3	55	1	1	0
DEL	4	3	0	0	1	4	0	0	0
INS	1	0	0	1	0	1	0	0	0
