## Supplementary Table 6 for "Intra-Strain Genetic Heterogeneity in *Toxoplasma gondii* ME49: Oxford Nanopore Long-Read Sequencing Reveals Copy Number Variation in the ROP8-ROP2A Locus"

### Sheet: 2020T
Variant	SV type	Genotype	Manual filtering	Reason
contig_13:1794127	INV	0/0	filter	INV that is not supported by reads
contig_13:2198778	INV	0/1	filter	INV that is not supported by reads
contig_24:1281291	INV	0/1	filter	INV that is not supported by reads
contig_24:1660490	INV	0/1	filter	INV that is not supported by reads
contig_24:1940775	INV	0/1	filter	INV that is not supported by reads
contig_24:2113336	INV	0/1	filter	INV that is not supported by reads
contig_2:360870	INV	0/0	filter	INV that is not supported by reads
contig_2:1148589	INV	0/0	filter	INV that is not supported by reads
contig_2:1823900	INV	0/1	filter	INV that is not supported by reads
contig_2:2517660	INV	0/1	filter	INV that is not supported by reads
contig_2:2737075	INV	0/1	filter	INV that is not supported by reads
contig_30:1283584	INV	0/1	filter	INV that is not supported by reads
contig_30:1862581	INV	0/1	filter	INV that is not supported by reads
contig_30:2938047	INV	0/1	filter	INV that is not supported by reads
contig_30:3362262	INV	0/0	filter	INV that is not supported by reads
contig_30:4003644	INV	0/1	filter	INV that is not supported by reads
contig_30:4006166	INV	0/1	filter	INV that is not supported by reads
contig_30:4211082	INV	0/1	filter	INV that is not supported by reads
contig_30:4798251	INV	0/0	filter	INV that is not supported by reads
contig_35:311940	INV	0/1	filter	INV that is not supported by reads
contig_35:508262	INV	0/1	filter	INV that is not supported by reads
contig_35:1095006	INV	0/0	filter	INV that is not supported by reads
contig_35:1267000	INV	0/1	filter	INV that is not supported by reads
contig_14:428702	INV	0/1	filter	INV that is not supported by reads
contig_14:537919	INV	0/0	filter	INV that is not supported by reads
contig_14:1489782	INV	0/1	filter	INV that is not supported by reads
contig_37:670904	INV	0/1	filter	INV that is not supported by reads
contig_37:1234649	INV	0/1	filter	INV that is not supported by reads
contig_37:1540072	INV	0/1	filter	INV that is not supported by reads
contig_4:1109500	INV	0/1	filter	INV that is not supported by reads
contig_4:1932976	INV	0/1	filter	INV that is not supported by reads
contig_4:2359764	INV	0/1	filter	INV that is not supported by reads
contig_4:2897860	INV	0/1	filter	INV that is not supported by reads
contig_4:2903811	INV	0/1	filter	INV that is not supported by reads
contig_4:3215680	INV	0/1	filter	INV that is not supported by reads
contig_20:1591761	INV	0/1	filter	INV that is not supported by reads
contig_20:1596392	INV	0/1	filter	INV that is not supported by reads
contig_20:2498109	INV	0/0	filter	INV that is not supported by reads
contig_20:2533449	INV	0/1	filter	INV that is not supported by reads
contig_20:2669862	INV	0/1	filter	INV that is not supported by reads
contig_20:3242075	INV	0/1	filter	INV that is not supported by reads
contig_20:3607370	INV	0/1	filter	INV that is not supported by reads
contig_43:103801	INV	0/1	filter	INV that is not supported by reads
contig_43:793857	INV	0/1	filter	INV that is not supported by reads
contig_43:2036059	INV	0/1	filter	INV that is not supported by reads
contig_43:2840071	INV	0/1	filter	INV that is not supported by reads
contig_43:3308224	INV	0/1	filter	INV that is not supported by reads
contig_43:3362518	INV	0/0	filter	INV that is not supported by reads
contig_43:3981562	INV	0/0	filter	INV that is not supported by reads
contig_43:4414694	INV	0/0	filter	INV that is not supported by reads
contig_43:4634815	INV	0/1	filter	INV that is not supported by reads
contig_43:4868237	INV	0/0	filter	INV that is not supported by reads
contig_43:6107784	INV	0/1	filter	INV that is not supported by reads
contig_43:7768284	INV	0/1	filter	INV that is not supported by reads
contig_43:7905709	INV	0/1	filter	INV that is not supported by reads
contig_43:8152544	INV	0/1	filter	INV that is not supported by reads
contig_43:8179940	INV	0/0	filter	INV that is not supported by reads
contig_43:9652897	INV	0/1	filter	INV that is not supported by reads
contig_43:9712937	INV	0/1	filter	INV that is not supported by reads
contig_43:9829483	INV	0/0	filter	INV that is not supported by reads
contig_43:11089746	INV	0/0	filter	INV that is not supported by reads
contig_43:11261197	INV	0/1	filter	INV that is not supported by reads
contig_42:310349	INV	0/0	filter	INV that is not supported by reads
contig_42:2396582	INV	0/1	filter	INV that is not supported by reads
contig_42:3322267	INV	0/1	filter	INV that is not supported by reads
contig_42:3520154	INV	0/1	filter	INV that is not supported by reads
contig_46:109249	INV	0/0	filter	INV that is not supported by reads
contig_46:618899	INV	0/1	filter	INV that is not supported by reads
contig_46:1281956	INV	0/1	filter	INV that is not supported by reads
contig_46:1340093	INV	0/1	filter	INV that is not supported by reads
contig_46:1547847	INV	0/1	filter	INV that is not supported by reads
contig_46:4399526	INV	0/1	filter	INV that is not supported by reads
contig_46:4809260	INV	0/1	filter	INV that is not supported by reads
contig_46:5884709	INV	0/0	filter	INV that is not supported by reads
contig_46:5885117	INV	0/0	filter	INV that is not supported by reads
contig_46:5885967	INV	0/1	filter	INV that is not supported by reads
contig_46:6444688	INV	0/1	filter	INV that is not supported by reads
contig_46:6997599	INV	0/1	filter	INV that is not supported by reads
contig_46:7374417	INV	0/1	filter	INV that is not supported by reads
contig_39:188271	INV	0/0	filter	INV that is not supported by reads
contig_39:356198	INV	0/0	filter	INV that is not supported by reads
contig_39:672061	INV	0/0	filter	INV that is not supported by reads
contig_39:2359883	INV	0/1	filter	INV that is not supported by reads
contig_39:3036597	INV	0/1	filter	INV that is not supported by reads
contig_39:3184411	INV	0/0	filter	INV that is not supported by reads
contig_39:3352079	INV	0/1	filter	INV that is not supported by reads
contig_39:3802724	INV	0/0	filter	INV that is not supported by reads
contig_39:4330389	INV	0/1	filter	INV that is not supported by reads
contig_39:4703384	INV	0/1	filter	INV that is not supported by reads
contig_39:5564531	INV	0/0	filter	INV that is not supported by reads
contig_11:1438878	INV	0/0	filter	INV that is not supported by reads
contig_11:1634344	INV	0/0	filter	INV that is not supported by reads
contig_11:3082480	INV	0/1	filter	INV that is not supported by reads
contig_11:3331570	INV	0/1	filter	INV that is not supported by reads
contig_11:3436737	INV	0/0	filter	INV that is not supported by reads
contig_11:5068756	INV	0/1	filter	INV that is not supported by reads
contig_11:5306099	INV	0/1	filter	INV that is not supported by reads
contig_11:5906273	INV	0/1	filter	INV that is not supported by reads
Contig_22:48364	INS	.-.	filter	Majority of locus-spanning reads showed no evidence of the SV
Contig_43:12682	INS	0-1	filter	Majority of locus-spanning reads showed no evidence of the SV
Contig_43:1112602	INS	0-1	filter	Majority of locus-spanning reads showed no evidence of the SV
Contig_46:4915620	INS	0-1	filter	Majority of locus-spanning reads showed no evidence of the SV
contig_46:5885966	INS	0-1	filter	Overlapping with NUMT position, where SV false-positive rate increased due to mitochondrial reads
Contig_46:5887183	INS	0-1		Overlapping with NUMT position, where SV false-positive rate increased due to mitochondrial reads
Contig_4:3478255	INS	0-1	filter	Located at the extreme 3’ end of the chromosome with reduced assembly quality
Contig_4:3475394	INS	0-1	filter	Located at the extreme 3’ end of the chromosome with reduced assembly quality
Contig_5:34060	INS	0-0	filter	Contig_5 was a small 45kb fragment of Chromosome 5 and read alignments were indicative of low assembly quality and a high proportion of collapsed repeats
contig_46:5884448	DUP	0-1	filter	Overlapping with NUMT position, where SV false-positive rate increased due to mitochondrial reads
Contig_35_699715	DEL	1-1	keep
Contig_35 :1340293	DEL	1-1	keep
Contig_39:5682693	DEL	0-1	filter	Position was chimeric (with respect to the potential presence of the SV allele) in the 2015T reads
Contig_46:106449	DEL	0-1	filter	Majority of locus-spanning reads showed no evidence of the SV
contig_46:5885663	DEL	0-0	filter	Overlapping with NUMT position, where SV false-positive rate increased due to mitochondrial reads
contig_46:5886203	DEL	0-0	filter	Overlapping with NUMT position, where SV false-positive rate increased due to mitochondrial reads
Contig_5:6276	DEL	1-1	filter	Contig_5 was a small 45kb fragment of Chromosome 5 and read alignments were indicative of low assembly quality and a high proportion of collapsed repeats
Contig_5:29705	DEL	0-1	filter	Contig_5 was a small 45kb fragment of Chromosome 5 and read alignments were indicative of low assembly quality and a high proportion of collapsed repeats

### Sheet: 2000B
Variant	SV type	Genotype	Manual filtering	Reason
Contig_2:2235314	DEL	1-1	keep it
Contig_4:1909	INS	0-0	remove	Located at the extreme 5' end of the chromosome, where assembly quality is poor
Contig_4:3470421	DEL	0-1	remove	Located at the extreme 3’ end of the chromosome, where assembly quality is poor
Contig_4:3471768	INS	0-1	remove	Located at the extreme 3’ end of the chromosome, where assembly quality is poor
Contig_4:3472734	INS	0-0	remove	Located at the extreme 3’ end of the chromosome, where assembly quality is poor
Contig_4:3473311	DEL	0-1	remove	Located at the extreme 3’ end of the chromosome, where assembly quality is poor
Contig_4:3475213	DEL	0/1	remove	Located at the extreme 3’ end of the chromosome, where assembly quality is poor
Contig_4:3475394	INS	0-0	remove	Located at the extreme 3’ end of the chromosome, where assembly quality is poor
Contig_4:3478255	INS	0-1	remove	Located at the extreme 3’ end of the chromosome, where assembly quality is poor
Contig_4:3479703	INS	1-1	remove	Located at the extreme 3’ end of the chromosome, where assembly quality is poor
Contig_4 :3479713	DEL	0-0	remove	Located at the extreme 3’ end of the chromosome, where assembly quality is poor
Contig_4 :3495310	DEL	0-0	remove	Located at the extreme 3’ end of the chromosome, where assembly quality is poor
Contig_4:3498489	INS	0-0	remove	Located at the extreme 3’ end of the chromosome, where assembly quality is poor
Contig_5:6276	DEL	0-1	remove	Contig_5 is 4.5Kb in length which is part of contig_4
Contig_5:29692	DEL	0-0	remove	Contig_5 is 4.5Kb in length which is part of contig_4
Contig_5:34038	INS	0-0	remove	Contig_5 is 4.5Kb in length which is part of contig_4
Contig_11:1	BND	0-0	remove	False SV BND due to chromosome fragmentation at the very end of the assembly
Contig_20:3747841	INS	0-1	remove	Located at the extreme 3’ end of the chromosome, where assembly quality is poor
Contig_20:3760181	INS	0-0	remove	Located at the extreme 3’ end of the chromosome, where assembly quality is poor
Contig_20 :3761772	INS	0-0	remove	Located at the extreme 3’ end of the chromosome, where assembly quality is poor
Contig_20:3764488	INS	0-0	remove	Located at the extreme 3’ end of the chromosome, where assembly quality is poor
Contig_20:3768566	INS	0-0	remove	Located at the extreme 3’ end of the chromosome, where assembly quality is poor
Contig_20:3769924	INS	0-0	remove	Located at the extreme 3’ end of the chromosome, where assembly quality is poor
Contig_20:3772739	DEL	0-0	remove	Located at the extreme 3’ end of the chromosome, where assembly quality is poor
Contig_20:3781972	INS	0-0	remove	Located at the extreme 3’ end of the chromosome, where assembly quality is poor
Contig_22:1	BND	0-1	remove	False SV BND due to chromosome fragmentation at the very end of the assembly
Contig_30:1	BND	1-1	remove	False SV BND due to chromosome fragmentation at the very end of the assembly
Contig_30:5134221	INS	0-1	remove	Erroneous position; assembly split at rDNA locus.
Contig_35:699698	DEL	1-1	keep it
Contig_39:5684417	INS	0-1	remove	Position was chimeric (with respect to the potential presence of the SV allele) in the 2015T reads
Contig_42:1	BND	0-1	remove	False SV BND due to chromosome fragmentation at the very end of the assembly
Contig_42:608619	DEL	0-1	keep it
Contig_43:555553	INS	.-.	remove	No evidence in the reads
Contig_46:7304555	INS	0-1	remove	ROP2A-ROP8 locus
Contig_46:7309290	INS	.-.	remove	ROP2A-ROP8 locus
Contig_46:7313103	INS	.-.	remove	ROP2A-ROP8 locus
