## Supplementary Table 4 for "Intra-Strain Genetic Heterogeneity in *Toxoplasma gondii* ME49: Oxford Nanopore Long-Read Sequencing Reveals Copy Number Variation in the ROP8-ROP2A Locus"

### Sheet: Sheet1
	2020T					2000B
	Total	NUMT	Homopolymer	Tandem repeats	Normal	Total	NUMT	Homopolymer	Tandem repeats	Normal
SNV	67	1	6	8	52	48	1	2	7	38
sDEL	226	2	143	78	3	263	0	56	201	6
sINS	72	1	6	63	2	65	0	10	54	1
