## Supplementary Table 3 for "Intra-Strain Genetic Heterogeneity in *Toxoplasma gondii* ME49: Oxford Nanopore Long-Read Sequencing Reveals Copy Number Variation in the ROP8-ROP2A Locus"

### Sheet: DP_10_GQ_10
	2020T						2000B
	#SNPs	#Ins	#del	#Mnp	#Mixed	Total	#SNPs	#Ins	#del	#Mnp	#Mixed	Total
All	1497	537	1869	118	55	4076	308	232	1479	17	5	2041
Depth >= 10& GQ >= 10	159	77	250	9	0	495	81	83	308	3	0	475
	10.6212	14.3389	13.3761	7.62712	0	12.1443	26.2987	35.7759	20.8249	17.6471	0	23.2729
Not overlapping with SV and not in anomalous positions	67	72	226	0	0	365	48	65	263	0	0	376
