## Supplementary Table 2 for "Intra-Strain Genetic Heterogeneity in *Toxoplasma gondii* ME49: Oxford Nanopore Long-Read Sequencing Reveals Copy Number Variation in the ROP8-ROP2A Locus"

### Sheet: Sheet1
Xia et al. Contig	Start_xia	End_xia	Classification_xia	2015T Contig	Start_2015T	End_2015T	Classification_2015T
JACEHA010000002.1	585479	586110	Erroneous	contig_37	587426	588339	Fine
JACEHA010000002.1	1777645	1777753	Erroneous	contig_37	1780516	1780844	Fine
JACEHA010000002.1	1736309	1736473	Erroneous	contig_37	1739038	1739344	Fine
JACEHA010000002.1	880730	883119	Erroneous	contig_37	883004	885488	Fine
JACEHA010000003.1	241400	242120	Erroneous	contig_13	242355	244164	Fine
JACEHA010000003.1	470314	470543	Erroneous	contig_13	472389	472681	Fine
JACEHA010000003.1	767317	767433	Erroneous	contig_13	769495	769691	Fine
JACEHA010000003.1	1130980	1131166	Erroneous	contig_13	1133453	1133775	Fine
JACEHA010000003.1	1147141	1147630	Erroneous	contig_13	1149752	1150848	Fine
JACEHA010000003.1	1341587	1341706	Erroneous	contig_13	1344916	1345203	Fine
JACEHA010000003.1	1718684	1720126	Erroneous	contig_13	1722236	1723748	Fine
JACEHA010000003.1	1740433	1740665	Erroneous	contig_13	1744065	1744694	Fine
JACEHA010000003.1	1760832	1761508	Erroneous	contig_13	1764888	1765826	Fine
JACEHA010000003.1	2413491	2414933	Erroneous	contig_13	2418081	2419869	Fine
JACEHA010000005.1	487416	614175	Erroneous	contig_2	489673	659652	Suspicious
JACEHA010000005.1	1444167	1445047	Erroneous	contig_2	1491135	1493717	Fine
JACEHA010000005.1	1821014	1821618	Erroneous	contig_2	1869744	1870827	Fine
JACEHA010000001.1	460176	461328	Erroneous	contig_14	1538228	1539449	Fine
JACEHA010000006.1	109826	110864	Erroneous	contig_4	3402324	3403706	Fine
JACEHA010000006.1	577488	577763	Erroneous	contig_4	2934614	2935158	Fine
JACEHA010000006.1	1393189	1393367	Erroneous	contig_4	2118413	2119029	Fine
JACEHA010000006.1	1543862	1586667	Erroneous	contig_4	1924634	1967791	Fine
JACEHA010000006.1	3101518	3101929	Erroneous	contig_4	408242	408956	Fine
JACEHA010000007.1	2377751	2378208	Erroneous	contig_20	1405971	1407659	Fine
JACEHA010000008.1	1995284	1995849	Erroneous	contig_42	1342178	1344391	Fine
JACEHA010000010.1	631504	631771	Erroneous	contig_43	633283	635035	Fine
JACEHA010000010.1	2322824	2323696	Erroneous	contig_43	2327054	2328261	Fine
JACEHA010000010.1	4425592	4426582	Erroneous	contig_43	4431590	4432716	Fine
JACEHA010000010.1	4751082	4752416	Erroneous	contig_43	4757312	4758753	Fine
JACEHA010000010.1	10169803	10170261	Erroneous	contig_43	10179532	10180379	Fine
JACEHA010000010.1	10830865	10831737	Erroneous	contig_43	10841164	10842446	Fine
JACEHA010000011.1	860150	860564	Erroneous	contig_35	526917	527390	Fine
JACEHA010000011.1	1373482	1530609	Erroneous	contig_30	5123725	5219375	Erroneous
JACEHA010000011.1	1602081	1620395	Erroneous	contig_30	4977908	4996854	Fine
JACEHA010000011.1	4139289	4140605	Erroneous	contig_30	2456518	2457937	Fine
JACEHA010000011.1	4967283	4967528	Erroneous	contig_30	1628715	1629240	Fine
JACEHA010000011.1	5171338	5171413	Erroneous	contig_30	1424612	1424823	Fine
JACEHA010000011.1	6018517	6019043	Erroneous	contig_30	576637	577323	Fine
JACEHA010000011.1	6161827	6162107	Erroneous	contig_30	433207	433747	Fine
JACEHA010000011.1	6366873	6366981	Erroneous	contig_30	227638	228223	Fine
JACEHA010000012.1	372853	373157	Erroneous	contig_46	361588	362604	Fine
JACEHA010000012.1	1709928	1710266	Erroneous	contig_46	1699603	1700114	Fine
JACEHA010000012.1	1784579	1788217	Erroneous	contig_46	1774447	1778736	Fine
JACEHA010000012.1	4908172	4908658	Erroneous	contig_46	4900112	4900870	Fine
JACEHA010000012.1	5922581	5922815	Erroneous	contig_46	5915668	5915981	Fine
JACEHA010000012.1	5736993	5738284	Erroneous	contig_46	5729824	5731269	Fine
JACEHA010000013.1	1854571	1856781	Erroneous	contig_39	4827605	4830019	Fine
JACEHA010000013.1	2775825	2776240	Erroneous	contig_39	3907790	3908396	Fine
JACEHA010000013.1	2862651	2862968	Erroneous	contig_39	3820940	3821367	Fine
JACEHA010000013.1	5632298	5647718	Erroneous	contig_39	1032071	1050491	Fine
JACEHA010000013.1	6463190	6464573	Erroneous	contig_39	212764	214931	Fine
JACEHA010000013.1	5665407	5684217	Erroneous	contig_39	994350	1014381	Suspicious
JACEHA010000014.1	475789	581528	Erroneous	contig_11	6833434	6945943	Erroneous
JACEHA010000014.1	1916049	1950848	Erroneous	contig_11	5461471	5496286	Fine
JACEHA010000014.1	5822052	5824162	Erroneous	contig_11	1583149	1587147	Fine
