## Supplementary Table 1 for "Intra-Strain Genetic Heterogeneity in *Toxoplasma gondii* ME49: Oxford Nanopore Long-Read Sequencing Reveals Copy Number Variation in the ROP8-ROP2A Locus"

### Sheet: Sheet1
Isolate	Sample name	Sample date (YYYY.MM.DD)	Pore version	Device	Ligation kit	Base calling method	HERRO correction	Model	DNA extraction protocol	Total	Human	Not human	%human	%Not human
2015T	20240610_1411_MN40175_FAY46146_355a6c5e	2024.06.10	R10.4.1	MinION	SQK-LSK114	Dorado/0.7.3	Yes	dna_r10.4.1_e8.2_400bps_sup@v4.3.0	Monarch HMW DNA Extraction Kit (NEB, Cat# T3050L)	5972638659	1254879968	4717758691	21.0105	78.9895
	20240729_1314_MN39041_FAZ61091_eef4f29d	2024.07.29	R10.4.1	MinION	SQK-LSK114	Dorado/0.7.3	Yes	dna_r10.4.1_e8.2_400bps_sup@v4.3.0	Size Selection via Semi-Selective DNA Precipitation	2698051749	564107231	2133944518	20.9079	79.0921
	20240729_1314_MN40175_FAZ60645_e7b0bf5d	2024.07.29	R10.4.1	MinION	SQK-LSK114	Dorado/0.7.3	Yes	dna_r10.4.1_e8.2_400bps_sup@v4.3.0	Monarch HMW DNA Extraction Kit (NEB, Cat# T3050L)	2387443158	389286938	1998156220	16.3056	83.6944
	20241024_0917_P2S-01528-B_PAW56659_e2971904	2024.10.24	R10.4.1	Promethion	SQK-ULK114	Dorado/0.7.3	Yes	dna_r10.4.1_e8.2_400bps_sup@v4.3.0	Ultra-Long DNA Sequencing	564088202	1928611	562159591	0.341899	99.6581
	20241108_1155_MN23004_FBA90510_d8213e89	2024.11.08	R10.4.1	MinION	SQK-LSK114	Dorado/0.7.3	Yes	dna_r10.4.1_e8.2_400bps_sup@v4.3.0	Monarch HMW DNA Extraction Kit (NEB, Cat# T3050L)	2405632058	257139828	2148492230	10.6891	89.3109
	20241107_1405_MN40175_FAZ61068_e19d0750	2024.11.07	R10.4.1	MinION	SQK-LSK114	Dorado/0.7.3	Yes	dna_r10.4.1_e8.2_400bps_sup@v4.3.0	Monarch HMW DNA Extraction Kit (NEB, Cat# T3050L)	2045870288	252778459	1793091829	12.3555	87.6445
2020T	2021.12.03_TOXO_ME49_ATCC_new_ZK	2021.12.03	R10.3	MinION	SQK-LSK109	guppy/6.1.5	No	dna_r10.3_450bps_sup.cfg	Phenol-Chloroform Extraction	619234179	128162329	491071850	20.6969	79.3031
	04_05_2022_ToxoME49T_2020	2022.05.04	R10.4	MinION	SQK-LSK112	guppy/6.1.5	No	dna_r10.4_e8.1_sup.cfg	Phenol-Chloroform Extraction	3482586091	2658819553	823766538	76.3461	23.6539
2000B	TOXO_ME49B_mouse_old_2022_01_27	2022.01.27	R10.3	MinION	SQK-LSK109	guppy/6.1.5	No	dna_r10.3_450bps_sup.cfg	Phenol-Chloroform Extraction	1471254124	1463729817	7524307	99.4886	0.511421
	2022.02.22_Toxo_ME49_B_mouse_old/	2022.02.22	R10.3	MinION	SQK-LSK109	guppy/6.1.5	No	dna_r10.3_450bps_sup.cfg	Phenol-Chloroform Extraction	682904935	675151976	7752959	98.8647	1.13529
	23_06_2022_ToxoME49_two_runs_combined	2022.06.23	R10.4	MinION	SQK-LSK112	guppy/6.1.5	No	dna_r10.4_e8.1_sup.cfg	Phenol-Chloroform Extraction	2611545573	2536235567	75310006	97.1163	2.88373
	20220906	2022.09.06	R10.4	MinION	SQK-LSK112	guppy/6.1.5	No	dna_r10.4_e8.1_sup.cfg	Phenol-Chloroform Extraction	3932257819	3889507257	42750562	98.9128	1.08718
	07_04_2022_ToxoME49_B_old_mouse_DNase	2022.04.07	R10.4	MinION	SQK-LSK112	guppy/6.1.5	No	dna_r10.4_e8.1_sup.cfg	Phenol-Chloroform Extraction	4002156369	3824833520	177322849	95.5693	4.43068
	07_04_2022_ToxoME49_B_old_mouse	2022.04.07	R10.4	MinION	SQK-LSK112	guppy/6.1.5	No	dna_r10.4_e8.1_sup.cfg	Phenol-Chloroform Extraction	3436321997	3253607841	182714156	94.6829	5.31714
	07_02_2023_ToxoME49_2000/ME49_2000_Inf_122d_740Cysts	2023.02.07	R10.4	MinION	SQK-NBD112-24	guppy/6.1.5	No	dna_r10.4_e8.1_sup.cfg	Phenol-Chloroform Extraction	200524384	188792158	11732226	94.1492	5.85077
	ME49_2000_inf_143d_1480_Cysts	2023.02.08	R10.4	MinION	SQK-NBD112-24	guppy/6.1.5	No	dna_r10.4_e8.1_sup.cfg	Phenol-Chloroform Extraction	175065412	168464875	6600537	96.2297	3.77033
	ME49_2000_inf_21d_800_Cysts	2023.02.09	R10.4	MinION	SQK-NBD112-24	guppy/6.1.5	No	dna_r10.4_e8.1_sup.cfg	Phenol-Chloroform Extraction	94146704	89280787	4865917	94.8316	5.16844
	ME49_2000_Inf_23d_640_Cysts	2023.02.10	R10.4	MinION	SQK-NBD112-24	guppy/6.1.5	No	dna_r10.4_e8.1_sup.cfg	Phenol-Chloroform Extraction	279703134	270166707	9536427	96.5905	3.40948
	ME49_2000_Inf_66d_900_Cysts	2023.02.11	R10.4	MinION	SQK-NBD112-24	guppy/6.1.5	No	dna_r10.4_e8.1_sup.cfg	Phenol-Chloroform Extraction	238724912	233530943	5193969	97.8243	2.17571
	ME49_2000_inf_85d_2396_Cysts	2023.02.12	R10.4	MinION	SQK-NBD112-24	guppy/6.1.5	No	dna_r10.4_e8.1_sup.cfg	Phenol-Chloroform Extraction	145160676	136278745	8881931	93.8813	6.11869
	ME49_2000_Inf_43d_410_Cysts	2023.02.12	R10.4	MinION	SQK-NBD112-24	guppy/6.1.5	No	dna_r10.4_e8.1_sup.cfg	Phenol-Chloroform Extraction	121958488	116237358	5721130	95.309	4.69105
	ME49_2000_Inf_56d_200_Cysts	2023.02.12	R10.4	MinION	SQK-NBD112-24	guppy/6.1.5	No	dna_r10.4_e8.1_sup.cfg	Phenol-Chloroform Extraction	100447750	97938348	2509402	97.5018	2.49822
	02_03_2023_ME49_2000_inf86d	2023.03.02	R10.4.1	MinION	SQK-LSK114	guppy/6.1.5	No	dna_r10.4.1_e8.2_400bps_sup.cfg	Phenol-Chloroform Extraction	2974979425	2566456402	408523023	86.268	13.732
	05_05_2023_ME49_2000_1458cysts_105d_isolated_06_04_2023	2023.05.05	R10.4.1	MinION	SQK-LSK114	guppy/6.1.5	No	dna_r10.4.1_e8.2_400bps_sup.cfg	Phenol-Chloroform Extraction	1927539725	1745637720	181902005	90.563	9.437
	17_07_23_ME49_2000-1500C/20230717_1230_MN35772_FAX02507_8c30b307	2023.07.17	R10.4.1	MinION	SQK-LSK114	guppy/6.1.5	No	dna_r10.4.1_e8.2_400bps_sup.cfg	Phenol-Chloroform Extraction	2096358332	1993669691	102688641	95.1016	4.89843
	17_07_23_ME49_2000-6000C/20230717_1230_MN40177_FAX02509_539b1423	2023.07.17	R10.4.1	MinION	SQK-LSK114	guppy/6.1.5	No	dna_r10.4.1_e8.2_400bps_sup.cfg	Phenol-Chloroform Extraction	3441156200	3243883255	197272945	94.2672	5.73275
	17_07_23_ME49_2000-1900C/20230717_1230_MN36487_FAX02441_0169adfb	2023.07.17	R10.4.1	MinION	SQK-LSK114	guppy/6.1.5	No	dna_r10.4.1_e8.2_400bps_sup.cfg	Phenol-Chloroform Extraction	4039790879	3927996996	111793883	97.2327	2.76732
